# Adrenomedullin Restores Mitochondrial Bioenergetics and Rescues Interneuron Phenotypes in Human Models of 22q11.2 Deletion Syndrome

**DOI:** 10.64898/2026.05.24.726075

**Authors:** Dhriti Nagar, Jongbin Choi, Zunsong Hu, Li Li, Madison S. House, Seyeon Park, Bailey Abel, Anushka Nikhil, Meghali Aich, Saw Htun, Katja G. Weinacht, Zhaohui Gu, Anca M. Pasca

## Abstract

22q11.2 deletion syndrome (22q11.2DS), also known as DiGeorge syndrome, is the strongest genetic risk factor for schizophrenia, yet the cellular mechanisms underlying this vulnerability remain incompletely understood. Using iPSC-derived human subpallial organoids (hSOs) and forebrain assembloids (hFAs), we identified key 22q11.2DS cellular and molecular phenotypes in migrating cortical interneurons and rescued them with Adrenomedullin (ADM), a 52-amino-acid peptide hormone that acts through the CLR/RAMP2 receptor complex. Specifically, we discover that 22q11.2DS interneurons exhibit impaired migration patterns, and that this is associated with excessive mitochondrial fragmentation, reduced oxidative phosphorylation, and dysregulated calcium signaling. Transcriptomic analysis reveals a glycolytic shift and widespread downregulation of oxidative phosphorylation genes. Next, we identify ADM as a potent rescue agent that restores mitochondrial morphology, membrane potential, respiration, calcium homeostasis, actin retrograde flow, and interneuron migration. Mechanistically, we find that ADM signals through two parallel pathways: PKA-mediated DRP1 Ser637 phosphorylation, which promotes mitochondrial fusion, and PLC-mediated calcium signaling, which normalizes actin dynamics. These phenotypes and their rescue are recapitulated in primary developing human cortical tissue carrying the 22q11.2 deletion. Overall, our study establishes a mitochondrial-cytoskeletal axis as a novel biological mechanism underlying the alterations observed in neuronal development in human preclinical models of 22q11.2DS and identifies possible therapeutic molecular targets for 22q11.2DS-associated neuropsychiatric pathology.

**HIGHLIGHTS:**

- Inhibitory neurons in 22q11.2DS organoids and assembloids show mitochondrial fragmentation and impaired migration
- ADM rescues mitochondrial morphology, respiration, and interneuron migration
- PKA and PLC pathways mediate separate arms of ADM’s rescue mechanism
- Phenotypes and ADM rescue are validated in human cortical tissue
