## Supplementary material for "Adrenomedullin Restores Mitochondrial Bioenergetics and Rescues Interneuron Phenotypes in Human Models of 22q11.2 Deletion Syndrome": Table S1

### Sheet: Sheet
TABLE S1: SAMPLE SIZES AND BIOLOGICAL REPLICATES BY FIGURE
Figure 1 & Figures S1, S2	Panel	Assay / Measurement	2242-1 (Ctrl)	1205-4 (Ctrl)	1208-2 (Ctrl)	8119-1 (Ctrl)	6303-5 (22q)	7958-3 (22q)	1804-5 (22q)	9050-33 (22q)	Control	22q11.2DS
	Fig. 1D	Bulk RNA-seq	3 hSO differentiations pooled	3 hSO differentiations pooled	3 hSO differentiations pooled	3 hSO differentiations pooled	3 hSO differentiations pooled	3 hSO differentiations pooled	3 hSO differentiations pooled	3 hSO differentiations pooled	12	12
	Fig. S2A	TUJ1+ neuron proportion quantification	3 differentiations	3 differentiations	3 differentiations	3 differentiations	3 differentiations	3 differentiations	3 differentiations	3 differentiations	12	12
	Fig. S2A	SOX2+ progenitor proportion quantification (Flow cytometry)	3 differentiations	3 differentiations	3 differentiations	3 differentiations	3 differentiations	3 differentiations	3 differentiations	3 differentiations	12	12
	Fig. S2B	qRT-PCR	6 differentiations	6 differentiations	6 differentiations	6 differentiations	6 differentiations	6 differentiations	6 differentiations	6 differentiations	24	24
Figure 2 & Figure S3	Panel	Assay / Measurement	2242-1 (Ctrl)	1205-4 (Ctrl)	1208-2 (Ctrl)	8119-1 (Ctrl)	6303-5 (22q)	7958-3 (22q)	1804-5 (22q)	9050-33 (22q)	Control	22q11.2DS
	Fig. 2A, B	Seahorse XF Mito Stress Test: OCR trace, quantification (basal, maximal, spare, non-mito, ATP, proton leak)	2 differentiations	2 differentiations	2 differentiations	2 differentiations	2 differentiations	2 differentiations	2 differentiations	2 differentiations	8	8
	Fig. 2C, E	Mitochondrial morphology (pkMitoDeepRed): bulk hSO neurons	6 cells, 3 replicates	5 cells, 3 replicates	5 cells, 3 replicates	5 cells, 3 replicates	6 cells, 3 replicates	6 cells, 3 replicates	5 cells, 3 replicates	5 cells, 3 replicates	21	22
	Fig. 2D, F	Mitochondrial morphology (pkMitoDeepRed): Dlx1/2i::EGFP+ interneurons	8 FOV, 2 Differentiations	9 FOV, 2 Differentiations	6 FOV, 2 Differentiations	10 FOV, 2 Differentiations	11 FOV, 2 Differentiations	8 FOV, 2 Differentiations	7 FOV, 2 Differentiations	6 FOV, 2 Differentiations	33	32
	Fig. 2G	Calcium imaging (Fluo-4 AM, 67 mM KCl): peak amplitude & AUC	16 neurons, 3 differentiations	39 neurons, 3 differentiations	20 neurons, 3 differentiations	18 neurons, 3 differentiations	12 neurons, 3 differentiations	22 neurons, 3 differentiations	11 neurons, 3 differentiations	30 neurons, 3 differentiations	94	75
	Fig. 2H, I	hFA interneuron migration: velocity, distance, MSD	9 neurons, 3 differentiations	11 neurons, 3 differentiations	10 neurons, 3 differentiations	9 neurons, 3 differentiations	8 neurons, 3 differentiations	10 neurons, 3 differentiations	9 neurons, 3 differentiations	6 neurons, 3 differentiations	39	33
	Fig. S3A	qRT-PCR DLX1 & GAD2 in Dlx1/2i::GFP+ cells	3 differentiations	3 differentiations	3 differentiations	3 differentiations	3 differentiations	3 differentiations	3 differentiations	3 differentiations	12	12
Figure 3 & Figure S4	Panel	Assay / Measurement	2242-1 (Ctrl)	1205-4 (Ctrl)	1208-2 (Ctrl)	8119-1 (Ctrl)	6303-5 (22q)	7958-3 (22q)	1804-5 (22q)	9050-33 (22q)	6303-5 (22q) + ADM	7958-3 (22q) + ADM	1804-5 (22q) + ADM	9050-33 (22q) + ADM	Control	22q11.2DS	22q11.2DS + ADM
	Fig. 3B	Seahorse 3-condition (Ctrl, 22q, 22q+ADM)	6	6	6	6	5	5	5	5	10	10	10	10	22	20	40
	Fig. 3D, F	Mito morphology 3-condition: bulk neurons (pkMitoDeepRed)	16 FOV, 3 Differentiations	26 FOV, 3 Differentiations	16 FOV, 3 Differentiations	15 FOV, 3 Differentiations	25 FOV, 3 Differentiations	37 FOV, 3 Differentiations	10 FOV, 3 Differentiations	10 FOV, 3 Differentiations	19 FOV, 3 Differentiations	17 FOV, 3 Differentiations	16 FOV, 3 Differentiations	18 FOV, 3 Differentiations	74	82	70
	Fig. 3E, G	Mito morphology 3-condition: Dlx1/2i::EGFP+ interneurons	8 FOV, 2 Differentiations	9 FOV, 2 Differentiations	6 FOV, 2 Differentiations	10 FOV, 2 Differentiations	11 FOV, 2 Differentiations	8 FOV, 2 Differentiations	7 FOV, 2 Differentiations	6 FOV, 2 Differentiations	6 FOV, 2 Differentiations	10 FOV, 2 Differentiations	6 FOV, 2 Differentiations	8 FOV, 2 Differentiations	33	32	30
	Fig. 3H, I	hFA interneuron 3-condition (Ctrl, 22q, 22q+ADM): velocity, distance, MSD	14 neurons, 3 differentiations	11 neurons, 3 differentiations	8 neurons, 3 differentiations	11 neurons, 3 differentiations	19 neurons, 3 differentiations	22 neurons, 3 differentiations	21 neurons, 3 differentiations	25 neurons, 3 differentiations	19 neurons, 3 differentiations	21 neurons, 3 differentiations	22 neurons, 3 differentiations	23 neurons, 3 differentiations	44	77	75
	Fig. S4A	qRT-PCR: ADM, CRLR, RAMP1, RAMP2, RAMP3	3 differentiations	3 differentiations	3 differentiations	3 differentiations	3 differentiations	3 differentiations	3 differentiations	3 differentiations					12	12
Figure 4	Panel	Assay / Measurement	hCT (Control)	hCT (22q11.2DS)	hCT (22q11.2DS+ ADM
	Fig. 4B, C	Mito morphology in hFT (Ctrl, 22q, 22q+ADM): perimeter & form factor
	Fig. 4D, E	Migration in hFT (Ctrl, 22q, 22q+ADM): velocity, distance, MSD	cells, 3 replicates per condition	cells, 3 replicates per condition
Figure 5	Panel	Assay / Measurement	2242-1 (Ctrl)	1205-4 (Ctrl)	1208-2 (Ctrl)	8119-1 (Ctrl)	6303-5 (22q)	7958-3 (22q)	1804-5 (22q)	9050-33 (22q)	6303-5 (22q) + ADM	7958-3 (22q) + ADM	1804-5 (22q) + ADM	9050-33 (22q) + ADM	Control	22q11.2DS	22q11.2DS + ADM
	Fig. 5B, C	WB quantification: pSer616/DRP1 and pSer637/DRP1 ratios	5 biological replicates	5 biological replicates	4 biological replicates	5 biological replicates	4 biological replicates	5 biological replicates	5 biological replicates	5 biological replicates	4 biological replicates	4 biological replicates	4 biological replicates	4 biological replicates	19	19	16
	Fig. 5D, E	JC-1 MMP imaging (Ctrl, 22q, 22q+ADM)	66 mitochondria, 3 differentiations	55 mitochondria, 3 differentiations	64 mitochondria, 3 differentiations	65 mitochondria, 3 differentiations	324 mitochondria, 3 differentiations	500 mitochondria, 3 differentiations	112 mitochondria, 3 differentiations	426 mitochondria, 3 differentiations	522 mitochondria, 3 differentiations	492 mitochondria, 3 differentiations	224 mitochondria, 3 differentiations	636 mitochondria, 3 differentiations	250	1362	1874
	Fig. 5F, G	Calcium imaging 3-condition (67 mM KCl): traces, peak amplitude & AUC	49 neurons, 3 differentiations	65 neurons, 3 differentiations	56 neurons, 3 differentiations	71 neurons, 3 differentiations	39 neurons, 3 differentiations	54 neurons, 3 differentiations	50 neurons, 3 differentiations	66 neurons, 3 differentiations	54 neurons, 3 differentiations	58 neurons, 3 differentiations	41 neurons, 3 differentiations	59 neurons, 3 differentiations	241	209	212
	Fig. 5H, I	Actin retrograde flow (FastAct-555): kymographs	11 neurons, 3 differentiations	11 neurons, 3 differentiations	10 neurons, 3 differentiations	11 neurons, 3 differentiations	15 neurons, 3 differentiations	10 neurons, 3 differentiations	14 neurons, 3 differentiations	8 neurons, 3 differentiations	16 neurons, 3 differentiations	5 neurons, 3 differentiations	12 neurons, 3 differentiations	4 neurons, 3 differentiations	43	47	37
Figure 6 & Figure S5	Panel	Assay / Measurement	2242-1 (Ctrl)	1205-4 (Ctrl)	1208-2 (Ctrl)	8119-1 (Ctrl)	6303-5 (22q)	7958-3 (22q)	1804-5 (22q)	9050-33 (22q)	6303-5 (22q) + ADM	7958-3 (22q) + ADM	1804-5 (22q) + ADM	9050-33 (22q) + ADM	6303-5 (22q) + ADM + ADM22-52	7958-3 (22q) + ADM + ADM22-52	1804-5 (22q) + ADM + ADM22-52	9050-33 (22q) + ADM + ADM22-52	6303-5 (22q) + ADM + PKAi	7958-3 (22q) + ADM + PKAi	1804-5 (22q) + ADM + PKAi	9050-33 (22q) + ADM + PKAi	6303-5 (22q) + ADM + PLCi	7958-3 (22q) + ADM + PLCi	1804-5 (22q) + ADM + PLCi	9050-33 (22q) + ADM + PLCi	C	22q11.2DS	ADM	ADM22-52	PKAi	PLCi
	Fig. 6B	Mito morphology 6-condition: perimeter, form factor	19 FOV, 3 Differentiations	28 FOV, 3 Differentiations	17 FOV, 3 Differentiations	16 FOV, 3 Differentiations	25 FOV, 3 Differentiations	37 FOV, 3 Differentiations	18 FOV, 3 Differentiations	18 FOV, 3 Differentiations	14 FOV, 3 Differentiations	12 FOV, 3 Differentiations	6 FOV, 3 Differentiations	8 FOV, 3 Differentiations	5 FOV, 3 Differentiations	5 FOV, 3 Differentiations	5 FOV, 3 Differentiations	5 FOV, 3 Differentiations	6 FOV, 3 Differentiations	8 FOV, 3 Differentiations	7 FOV, 3 Differentiations	9 FOV, 3 Differentiations	9 FOV, 3 Differentiations	11 FOV, 3 Differentiations	3 FOV, 3 Differentiations	5 FOV, 3 Differentiations	80	98	40	20	30	28
	Fig. 6C	JC-1 ratio	468 mitochondria, 3 differentiations	490 mitochondria, 3 differentiations	254 mitochondria, 3 differentiations	457 mitochondria, 3 differentiations	363 mitochondria, 3 differentiations	772 mitochondria, 3 differentiations	552 mitochondria, 3 differentiations	1039 mitochondria, 3 differentiations	1128 mitochondria, 3 differentiations	426 mitochondria, 3 differentiations	433 mitochondria, 3 differentiations	597 mitochondria, 3 differentiations	702 mitochondria, 3 differentiations	779 mitochondria, 3 differentiations	829 mitochondria, 3 differentiations	1069 mitochondria, 3 differentiations	861 mitochondria, 3 differentiations	702 mitochondria, 3 differentiations	491 mitochondria, 3 differentiations	511 mitochondria, 3 differentiations	168 mitochondria, 3 differentiations	108 mitochondria, 3 differentiations	1572 mitochondria, 3 differentiations	130 mitochondria, 3 differentiations	1669	2726	2584	3379	2565	1978
	Fig. 6D, E	Migration 6-condition: velocity, distance, saltation, MSD	26	20	23	27	17	17	24	34	23	21	27	23	18	18	16	14	30	16	19	22	16	19	10	31	96	92	94	66	87	76
Figure 7	Panel	Assay / Measurement	2242-1 (Ctrl)	1205-4 (Ctrl)	1208-2 (Ctrl)	8119-1 (Ctrl)	6303-5 (22q)	7958-3 (22q)	1804-5 (22q)	9050-33 (22q)	6303-5 (22q) + ADM	7958-3 (22q) + ADM	1804-5 (22q) + ADM	9050-33 (22q) + ADM	6303-5 (22q) + ADM + ADM22-52	7958-3 (22q) + ADM + ADM22-52	1804-5 (22q) + ADM + ADM22-52	9050-33 (22q) + ADM + ADM22-52	6303-5 (22q) + ADM + PKAi	7958-3 (22q) + ADM + PKAi	1804-5 (22q) + ADM + PKAi	9050-33 (22q) + ADM + PKAi	6303-5 (22q) + ADM + PLCi	7958-3 (22q) + ADM + PLCi	1804-5 (22q) + ADM + PLCi	9050-33 (22q) + ADM + PLCi	C	22q11.2DS	ADM	ADM22-52	PKAi	PLCi
	Fig. 7A, B	Calcium 6-condition (67 mM KCl): traces, peak amplitude & AUC	33 neurons, 3 differentiations	26 neurons, 3 differentiations	36 neurons, 3 differentiations	44 neurons, 3 differentiations	33 neurons, 3 differentiations	44 neurons, 3 differentiations	39 neurons, 3 differentiations	36 neurons, 3 differentiations	54 neurons, 3 differentiations	58 neurons, 3 differentiations	41 neurons, 3 differentiations	59 neurons, 3 differentiations	10 neurons, 3 differentiations	13 neurons, 3 differentiations	15 neurons, 3 differentiations	12 neurons, 3 differentiations	9 neurons, 3 differentiations	9 neurons, 3 differentiations	25 neurons, 3 differentiations	23 neurons, 3 differentiations	10 neurons, 3 differentiations	10 neurons, 3 differentiations	10 neurons, 3 differentiations	10 neurons, 3 differentiations	139	152	212	50	66	40
	Fig. 7C, D	Actin retrograde flow kymographs (4 pharmacological conditions)	12 neurons, 3 differentiations	21 neurons, 3 differentiations	11 neurons, 3 differentiations	16 neurons, 3 differentiations	25 neurons, 3 differentiations	20 neurons, 3 differentiations	20 neurons, 3 differentiations	18 neurons, 3 differentiations	9 neurons, 3 differentiations	12 neurons, 3 differentiations	12 neurons, 3 differentiations	13 neurons, 3 differentiations	9 neurons, 3 differentiations	8 neurons, 3 differentiations	8 neurons, 3 differentiations	9 neurons, 3 differentiations	13 neurons, 3 differentiations	11 neurons, 3 differentiations	7 neurons, 3 differentiations	7 neurons, 3 differentiations	10 neurons, 3 differentiations	11 neurons, 3 differentiations	6 neurons, 3 differentiations	9 neurons, 3 differentiations	60	83	46	34	38	36
